# SECRET AGENT O-GlcNAcylates hundreds of proteins involved in diverse cellular processes in Arabidopsis

**DOI:** 10.1101/2023.09.16.558074

**Authors:** Ruben Shrestha, Sumudu Karunadasa, Tara Grismer, Andres Reyes, Shou-Ling Xu

## Abstract

O-GlcNAcylation is a critical post-translational modification of proteins observed in both plants and animals and plays a key role in growth and development. While considerable knowledge exists about over 3000 substrates in animals, our understanding of this modification in plants remains limited. Unlike animals, plants possess two putative homologs: SECRET AGENT (SEC) and SPINDLY (SPY), with SPY also exhibiting O-fucosylation activity. To investigate SEC’s role as a major O-GlcNAc transferase in plants, we utilized LWAC enrichment and SILIA labeling, quantifying at both MS1 and MS2 levels. Our findings reveal a significant reduction in O-GlcNAc levels in the *sec* mutant, indicating SEC’s critical role in mediating O-GlcNAcylation. Through a comprehensive approach, combining HCD and EThcD fragmentation with substantial fractionations, we expanded our GlcNAc profiling, identifying 436 O-GlcNAc targets, including 227 new targets. The targets span diverse cellular processes, suggesting broad regulatory functions of O-GlcNAcylation. The expanded targets also enabled exploration of crosstalk between O-GlcNAcylation and O-fucosylation. We also examined EThcD fragmentation for site assignment. This report advances our understanding of O-GlcNAcylation in plants, facilitating further research in this field.
