## Supplementary Data 6 for "SECRET AGENT O-GlcNAcylates hundreds of proteins involved in diverse cellular processes in Arabidopsis"

Accession.Number	DB.Peptide	Decription.of.proteins	Protein.Name	Site information
AT5G42950	AIPPQAHQGGASWSR	GYF DOMAIN-CONTAINING PROTEIN		1470
AT1G55540	ANAFVETAAGSVQR	NUCLEAR PORE COMPLEX PROTEIN	emb1011	1182
AT5G47010	DGFSMGGISQDFLADDIK	RNA HELICASE, PUTATIVE	UPF1, LBA1, ATUPF1	1099
AT4G05150	DVPSPYGSTSSAPVMR	OCTICOSAPEPTIDE/PHOX/BEM1P FAMILY PROTEIN		277
AT1G29350/AT1G29370	ELDFQYSPFSAQQSMQSR	KINASE-RELATED PROTEIN OF UNKNOWN FUNCTION (DUF1296)		531
AT3G07660	ENNGYSTTGQQSEALPVWITGPGR	KINASE-RELATED PROTEIN OF UNKNOWN FUNCTION (DUF1296)		748
AT3G15880	GPIVGTFGTPNSSTGMSLSMGER	WUS-INTERACTING PROTEIN 2	WSIP2, TPR4	712
AT5G08330	HQQQQQASAAAAAAMGEASAAR	TCP FAMILY TRANSCRIPTION FACTOR		192
AT2G02070	LGSGGGGGGAASR	INDETERMINATE(ID)-DOMAIN 5	AtIDD5, IDD5	277
AT5G59710	LNLAANSGSGLNVQGQNR	VIRE2 INTERACTING PROTEIN 2	VIP2, AtVIP2	206
AT1G07705	MTSSMGNMVGGGTMGR	NOT2 / NOT3 / NOT5 FAMILY		134
AT3G20250	QASHEDNNLSVFGASPPSSVASR	PUMILIO 5	APUM5, PUM5	291
AT3G22380	QDLADASVSAVTSGSIVDSSSR	TIME FOR COFFEE	TIC	1141
AT1G21630	QHPTGSASTTGISSVTTGTVAGPEITQSVVR	CALCIUM-BINDING EF HAND FAMILY PROTEIN		323
AT1G24300	RPPSSHSSSSHEGLIER	GYF DOMAIN-CONTAINING PROTEIN		1381
AT1G27430	RPPSSHSSSSHEGLLER	GYF DOMAIN-CONTAINING PROTEIN		1377
AT1G29400	SEPSSSSVWSTSSTGNPLFSTR	MEI2-LIKE PROTEIN 5	AML5, ML5	476
AT1G20110	SISFSSSGR	RING/FYVE/PHD ZINC FINGER SUPERFAMILY PROTEIN		281
AT1G29350/AT1G29370	TSNNASSLGGQSISMPEALR	KINASE-RELATED PROTEIN OF UNKNOWN FUNCTION (DUF1296)		554
AT1G29350/AT1G29370	TSNNASSLGGQSISMPEALR	KINASE-RELATED PROTEIN OF UNKNOWN FUNCTION (DUF1296)		556
AT3G13460	YSDVQRPVSGSGVASSYSK	EVOLUTIONARILY CONSERVED C-TERMINAL REGION 2	ECT2	270
