## Supplementary Data 7 for "SECRET AGENT O-GlcNAcylates hundreds of proteins involved in diverse cellular processes in Arabidopsis"

### Sheet: Sheet1
Sample files	Instrument	Acquistion type	MS Method Name	Column Info	LC method	MS Details	Data Search Method	Data Quantification Method
N14_Col/N15 sec5 F1	QE-HF	DDA	HCD	Analytical: ES903	Peptides were separated using analytical Easy-Spray C18 columns (75 μm × 50cm) (Thermo, ES903). The flow rate was 300 nL/min, and a 120 min gradient was used. Peptides were eluted by a gradient from 3 to 28% solvent B (80% (v/v) acetonitrile/0.1% (v/v) formic acid) over 100 min and from 28 to 44% solvent B over 20 min, followed by a short wash at 90% solvent B.	Precursor scan was from mass-to-charge ratio (m/z) 375 to 1600 (resolution 120,000; AGC 3.0E6, maximum injection time 100ms ) and top 20 most intense multiply charged precursors were selected for fragmentation (resolution 15,000, AGC 5E4, maximum injection time 60ms, isolation window 1.0 m/z, minimum AGC target 1.2e3, intensity threshold 2.0 e4, include charge state =2-8). Peptides were fragmente…	MS/MS data were converted to peaklist using a script PAVA (peaklist generator that provides centroid MS2 peaklist), and data were searched using Protein Prospector against the TAIR database Arabidopsis thaliana from December 2010 (https://www.arabidopsis.org/), concatenated with sequence randomized versions of each protein (a total of 35386 entries). A precursor mass tolerance was set to 10 ppm a…	Quantification was done as described by Shrestha et al., 2022. (doi.org/10.3389/fpls.2022.832562) but on the peptide level.
N14_Col/N15 sec5 F1	Eclipse with ETD	DDA	HCD-triggered EThcD	Analytical:Ion opticks column Aurora UHPLC Emitter column with nanoZero(75 μm × 25 cm)	Peptides were separated using analytical ion opticks Aurora C18 column (75 μm × 25 cm). The flow rate was 300 nL/min, and a 120 min gradient was used. Peptides were eluted by a gradient from 3 to 28% solvent B (80% (v/v) acetonitrile/0.1% (v/v) formic acid) over 100 min and from 28 to 44% solvent B over 20 min, followed by a short wash at 95% solvent B.	Precursor scan was from mass-to-charge ratio (m/z) 375 to 1600 (resolution 120,000; AGC 4e5, maximum injection time 100ms, Normalized AGC target 100% ) and top 20 most intense multiply charged precursors were selected for fragmentation (resolution 30,000, AGC 5E4, maximum injection time 54ms, isolation window 1.0 m/z, normalizied AGC target 100%, include charge state=2-8). Peptides were fragmente…	MS/MS data were converted to peaklist using a script PAVA (peaklist generator that provides centroid MS2 peaklist). Peaks were split first to HCD and EThcD peaklists and data were searched using Protein Prospector against the TAIR database Arabidopsis thaliana from December 2010 (https://www.arabidopsis.org/), concatenated with sequence randomized versions of each protein (a total of 35386 entrie…	Quantification was done as described by Shrestha et al., 2022. (doi.org/10.3389/fpls.2022.832562) but on the peptide level.
N14_Col/N15 sec5 F2	QE-HF	DDA	HCD	Trapping:NanoViper trap column Acclaim pepMap C18 column (75 μm × 2 cm, ThermoFisher, 164946) Analytical: Ion opticks column Aurora UHPLC Emitter column with nanoZero (75 μm × 25 cm)	Peptides were first trapped using NanoViper trap column Acclaim pepMap C18 column (75 μm × 2 cm, ThermoFisher, 164946), then seperated by Aurora C18 analytical column (75 μm × 25 cm) (ion opticks ). The flow rate was 300 nL/min, and a 120 min gradient was used. Peptides were eluted by a gradient from 3 to 28% solvent B (80% (v/v) acetonitrile/0.1% (v/v) formic acid) over 100 min and from 28 to 44…	Precursor scan was from mass-to-charge ratio (m/z) 375 to 1600 (resolution 120,000; AGC 3.0E6, maximum injection time 100ms ) and top 20 most intense multiply charged precursors were selected for fragmentation (resolution 15,000, AGC 5E4, maximum injection time 60ms, isolation window 1.0 m/z, minimum AGC target 1.2e3, intensity threshold 2.0 e4, include charge state =2-8). Peptides were fragmente…	MS/MS data were converted to peaklist using a script PAVA (peaklist generator that provides centroid MS2 peaklist), and data were searched using Protein Prospector against the TAIR database Arabidopsis thaliana from December 2010 (https://www.arabidopsis.org/), concatenated with sequence randomized versions of each protein (a total of 35386 entries). A precursor mass tolerance was set to 10 ppm a…	Quantification was done as described by Shrestha et al., 2022. (doi.org/10.3389/fpls.2022.832562) but on the peptide level.
N14_Col/N15 sec5 F2	QE-HF	PRM	HCD	Trapping:NanoViper trap column Acclaim pepMap C18 column (75 μm × 2 cm, ThermoFisher, 164946) Analytical: Ion opticks column Aurora UHPLC Emitter column with nanoZero (75 μm × 25 cm)	Peptides were first trapped using NanoViper trap column Acclaim pepMap C18 column (75 μm × 2 cm, ThermoFisher, 164946), then seperated by Aurora C18 analytical column (75 μm × 25 cm) (ion opticks ). The flow rate was 300 nL/min, and a 120 min gradient was used. Peptides were eluted by a gradient from 3 to 28% solvent B (80% (v/v) acetonitrile/0.1% (v/v) formic acid) over 100 min and from 28 to 44…	Targeted PRM MS2 was set as resolution of 60,000, AGC target 2e5, maximum injection 200ms, and isolation window 1.4m/z. Peptides were fragmented with higher-energy collision dissociation (HCD) with normalized collision energy (NCE)27 .		Quantification was done as described by Reyes et al., 2022. (doi.org/10.3389/fpls.2022.832585) using Skyline.
N14_Col/N15 sec5 R1	QE-HF	PRM	HCD	Trapping:NanoViper trap column Acclaim pepMap C18 column (75 μm × 2 cm, ThermoFisher, 164946) Analytical: Ion opticks column Aurora UHPLC Emitter column with nanoZero (75 μm × 25 cm)	Peptides were first trapped using NanoViper trap column Acclaim pepMap C18 column (75 μm × 2 cm, ThermoFisher, 164946), then seperated by Aurora C18 analytical column (75 μm × 25 cm) (ion opticks ). The flow rate was 300 nL/min, and a 120 min gradient was used. Peptides were eluted by a gradient from 3 to 28% solvent B (80% (v/v) acetonitrile/0.1% (v/v) formic acid) over 100 min and from 28 to 44…	Targeted PRM MS2 was set as resolution of 60,000, AGC target 2e5, maximum injection 200ms, and isolation window 1.4m/z. Peptides were fragmented with higher-energy collision dissociation (HCD) with normalized collision energy (NCE)27 .		Quantification was done as described by Reyes et al., 2022. (doi.org/10.3389/fpls.2022.832585) using Skyline.
N14_Col/N15 spy-4 S1	QE-HF	DDA	HCD	Analytical: ES803A	Peptides were separated using analytical Easy-Spray C18 columns (75 μm × 50cm) (Thermo, ES903). The flow rate was 300 nL/min, and a 120 min gradient was used. Peptides were eluted by a gradient from 3 to 28% solvent B (80% (v/v) acetonitrile/0.1% (v/v) formic acid) over 100 min and from 28 to 44% solvent B over 20 min, followed by a short wash at 90% solvent B.	Precursor scan was from mass-to-charge ratio (m/z) 375 to 1600 (resolution 120,000; AGC 3.0E6, maximum injection time 100ms, ) and top 20 most intense multiply charged precursors were selected for fragmentation (resolution 15,000, AGC 5E4, maximum injection time 60ms, isolation window 1.0 m/z, minimum AGC target 1.2e3, intensity threshold 2.0 e4, include charge state =2-8). Peptides were fragment…	MS/MS data were converted to peaklist using a script PAVA (peaklist generator that provides centroid MS2 peaklist), and data were searched using Protein Prospector against the TAIR database Arabidopsis thaliana from December 2010 (https://www.arabidopsis.org/), concatenated with sequence randomized versions of each protein (a total of 35386 entries). A precursor mass tolerance was set to 10 ppm a…
N14_Col/N15 spy-4 S1	Eclipse with ETD	DDA	HCD-triggered EThcD	Analytical: Ion opticks column Aurora UHPLC Emitter column with nanoZero (75 μm × 25 cm)	Peptides were separated using analytical ion opticks Aurora C18 column (75 μm × 25 cm). The flow rate was 300 nL/min, and a 120 min gradient was used. Peptides were eluted by a gradient from 3 to 28% solvent B (80% (v/v) acetonitrile/0.1% (v/v) formic acid) over 100 min and from 28 to 44% solvent B over 20 min, followed by a short wash at 95% solvent B.	Precursor scan was from mass-to-charge ratio (m/z) 375 to 1600 (resolution 120,000; AGC 4e5, maximum injection time 100ms) and top 20 most intense multiply charged precursors were selected for fragmentation (resolution 30,000, AGC 1E4, maximum injection time 60ms, isolation window 1.0 m/z, normalizied AGC target 20%, include charge state=2-6, ). Peptides were fragmented with higher-energy collisi…	MS/MS data were converted to peaklist using a script PAVA (peaklist generator that provides centroid MS2 peaklist). Peaks were split first to HCD and EThcD peaklists and data were searched using Protein Prospector against the TAIR database Arabidopsis thaliana from December 2010 (https://www.arabidopsis.org/), concatenated with sequence randomized versions of each protein (a total of 35386 entrie…
