## Supplementary Data 8 for "SECRET AGENT O-GlcNAcylates hundreds of proteins involved in diverse cellular processes in Arabidopsis"

### Sheet: Col vs sec5 F1
Col vs sec5 F1	Sample Information
	LWAC fractions were collected in a 96-well format fraction collector. Sample (N14_Col/N15 sec5 Forward labeling Experiment 1), Same fractions were measured on both QE-HF and Eclipse.
Fractionation order	File Name	Data Acquistion	Method	Machine	Description	HCD Search Parameters	Rename for EtHCD search	EtHCD search parameters	Search Peaklists
1	Q20210730_02	DDA	HCD	QE-HF	RS_Col/sec-5_Fw_Glc_1	HCD_m	n.a.	n.a.	1) Total peaklists			204 filtered list
2	Q20210730_03	DDA	HCD	QE-HF	RS_Col/sec-5_Fw_Glc_2	HCD_m	n.a.	n.a.	2) 204 filtered list			Search together
3	Q20210730_05	DDA	HCD	QE-HF	RS_Col/sec-5_Fw_Glc_3	HCD_m	n.a.	n.a.				Total, search invidually
4	Q20210730_07	DDA	HCD	QE-HF	RS_Col/sec-5_Fw_Glc_4	HCD_m	n.a.	n.a.
5	Q20210730_09	DDA	HCD	QE-HF	RS_Col/sec-5_Fw_Glc_5	HCD_m	n.a.	n.a.
6	Q20210730_11	DDA	HCD	QE-HF	RS_Col/sec-5_Fw_Glc_6	HCD_m	n.a.	n.a.
7	Q20210730_13	DDA	HCD	QE-HF	RS_Col/sec-5_Fw_Glc_7	HCD_m	n.a.	n.a.
8	Q20210730_15	DDA	HCD	QE-HF	RS_Col/sec-5_Fw_Glc_8	HCD_m	n.a.	n.a.
1	E20210820_01	DDA	HCD-triggered EtHCD	Eclipse	RS_Col/sec-5_Fw_Glc_1	HCD_m	E20210820_01e	EtHCD-m1/EtHCD-m2	1) total peaklist were split to HCD and EtHCD respectively for search			Split HCD and EtHCD
2	E20210820_02	DDA	HCD-triggered EtHCD	Eclipse	RS_Col/sec-5_Fw_Glc_2	HCD_m	E20210820_02e	EtHCD-m1/EtHCD-m2	2) HCD data were 204 filtered and searched			EtHCD data Copy
3	E20210820_03	DDA	HCD-triggered EtHCD	Eclipse	RS_Col/sec-5_Fw_Glc_3	HCD_m	E20210820_03e	EtHCD-m1/EtHCD-m2	3) EtHCD were searched			Create a folder E2021/08N
4	E20210820_04	DDA	HCD-triggered EtHCD	Eclipse	RS_Col/sec-5_Fw_Glc_4	HCD_m	E20210820_04e	EtHCD-m1/EtHCD-m2				HCD data
5	E20210820_05	DDA	HCD-triggered EtHCD	Eclipse	RS_Col/sec-5_Fw_Glc_5	HCD_m	E20210820_05e	EtHCD-m1/EtHCD-m2				S:\Instruments\MassSpecFacility\data\peaklists\QExactive\2021\08N
6	E20210820_06	DDA	HCD-triggered EtHCD	Eclipse	RS_Col/sec-5_Fw_Glc_6	HCD_m	E20210820_06e	EtHCD-m1/EtHCD-m2
7	E20210820_07	DDA	HCD-triggered EtHCD	Eclipse	RS_Col/sec-5_Fw_Glc_7	HCD_m	E20210820_07e	EtHCD-m1/EtHCD-m2
8	E20210820_08	DDA	HCD-triggered EtHCD	Eclipse	RS_Col/sec-5_Fw_Glc_8	HCD_m	E20210820_08e	EtHCD-m1/EtHCD-m2

### Sheet: Col vs sec5 F2 
Col vs sec5 F2	Sample Information
	LWAC fractions were collected in a 96-well format fraction collector. Sample (N14_Col/N15_ sec5 Forward labeling Experiment 2), same fractions were measured in QE-HF with DDA and PRM
#Number	Fractionation order from High pH HPLC	File Name	Data acquistion	Machine	Fragmentation Mode	HCD Search Parameters	Relative abundance of fractionations containing modified peptides	Search Peaklists
1	T6	Q20230125_04	DDA	QE	HCD	HCD_m	xx	1) Total peaklists
2	T7	Q20230125_05	DDA	QE	HCD	HCD_m	xx
3	T8	Q20230125_06	DDA	QE	HCD	HCD_m	xx
4	T9	Q20230124_04	DDA	QE	HCD	HCD_m	xxx
5	T10	Q20230124_05	DDA	QE	HCD	HCD_m	xxx
6	T11	Q20230124_06	DDA	QE	HCD	HCD_m	xxx
7	T12	Q20230124_07	DDA	QE	HCD	HCD_m	xxx
8	T24	Q20230125_02	DDA	QE	HCD	HCD_m	xxx
9	T23	Q20230125_01	DDA	QE	HCD	HCD_m	xxx
10	T22	Q20230125_11	DDA	QE	HCD	HCD_m	xxx
11	T21	Q20230125_10	DDA	QE	HCD	HCD_m	xxx
12	T20	Q20230125_09	DDA	QE	HCD	HCD_m	xxx
13	T19	Q20230125_08	DDA	QE	HCD	HCD_m	xxx
14	T18	Q20230125_07	DDA	QE	HCD	HCD_m	xx
15	T17	Q20230126_02	DDA	QE	HCD	HCD_m	xx
16	T16	Q20230126_01	DDA	QE	HCD	HCD_m	xx
17	T14	Q20230124_09	DDA	QE	HCD	HCD_m	xx
18	T13	Q20230124_08	DDA	QE	HCD	HCD_m	xx
19	T9	Q20230208_04	PRM	QE	HCD	HCD_m	xxx	1) Total peaklists
20	T10	Q20230208_10	PRM	QE	HCD	HCD_m	xxx
21	T11	Q20230208_16	PRM	QE	HCD	HCD_m	xxx
22	T12	Q20230208_22	PRM	QE	HCD	HCD_m	xxx
23	T24	Q20230210_05	PRM	QE	HCD	HCD_m	xxx
24	T23	Q20230210_06	PRM	QE	HCD	HCD_m	xxx
25	T22	Q20230211_12	PRM	QE	HCD	HCD_m	xxx
26	T21	Q20230211_13	PRM	QE	HCD	HCD_m	xxx
27	T20	Q20230211_14	PRM	QE	HCD	HCD_m	xxx
28	T19	Q20230211_15	PRM	QE	HCD	HCD_m	xxx

### Sheet: Col vs sec5 R1
Col vs sec5 R1	Sample Information
	LWAC fractions were collected in a 96-well format fraction collector. Sample (N14_sec5/N15 Col Reverse labeling Experiment 1)
#Number	Fractionation order from High pH HPLC	Data File Name	Data acquistion Method	Fragmentation Mode	Fractionations containing modified peptides	Search Method
1	T9	Q20230208_06	PRM	HCD	xxx	HCD-m
2	T10	Q20230208_13	PRM	HCD	xxx	HCD-m
3	T11	Q20230208_19	PRM	HCD	xxx	HCD-m
4	T12	Q20230208_25	PRM	HCD	xxx	HCD-m
5	T24	Q20230210_01	PRM	HCD	xxx	HCD-m
6	T23	Q20230211_19	PRM	HCD	xxx	HCD-m
7	T22	Q20230210_08	PRM	HCD	xxx	HCD-m
8	T21	Q20230211_01	PRM	HCD	xxx	HCD-m
9	T20	Q20230211_02	PRM	HCD	xxx	HCD-m
10	T19	Q20230211_03	PRM	HCD	xxx	HCD-m

### Sheet: Col vs spy-4 S1 HCD
	Sample Information
	LWAC fractions were collected in a 96-well format fraction collector. Sample (N14_Col/N15 spy4 Forward labeling Experiment 1, S1)
#Number	Fractionation order from High pH HPLC	File Name	Fragmentation Mode	Machine	Relative abundance of Fractionations containing modified peptides	Search Method	Search Peaklists
1	G3	Q20200903_48	HCD	QE		HCD-m	1) Total peaklists
2	G4	Q20200903_49	HCD	QE		HCD-m	2) 204 filtered list
3	G5	Q20200903_50	HCD	QE		HCD-m
4	G6	Q20200903_51	HCD	QE		HCD-m
5	G7	Q20200903_52	HCD	QE		HCD-m
6	G8	Q20200903_53	HCD	QE		HCD-m
7	G9	Q20200903_54	HCD	QE		HCD-m
8	G10	Q20200903_55	HCD	QE		HCD-m
9	G11	Q20200903_56	HCD	QE		HCD-m
10	G12	Q20200903_57	HCD	QE		HCD-m
11	H1	Q20200903_58	HCD	QE		HCD-m
12	H2	Q20200903_59	HCD	QE		HCD-m
13	H3	Q20200903_60	HCD	QE	x	HCD-m
14	H4	Q20200903_61	HCD	QE	xx	HCD-m
15	H5	Q20200903_09	HCD	QE	xx	HCD-m
16	H6	Q20200903_10	HCD	QE	xx	HCD-m
17	H7	Q20200903_11	HCD	QE	xx	HCD-m
18	H8	Q20200903_12	HCD	QE	xx	HCD-m
19	H9	Q20200903_13	HCD	QE	xxx	HCD-m
20	H10	Q20200903_14	HCD	QE	xxx	HCD-m
21	H11	Q20200903_15	HCD	QE	xxx	HCD-m
22	H12	Q20200903_16	HCD	QE	xxx	HCD-m
23	A1	Q20200903_17	HCD	QE	xxx	HCD-m
24	A2	Q20200903_18	HCD	QE	xxxx	HCD-m
25	A3	Q20200903_19	HCD	QE	xxxx	HCD-m
26	A4	Q20200903_20	HCD	QE	xxxx	HCD-m
27	A5	Q20200903_23	HCD	QE	xxxx	HCD-m
28	A6	Q20200903_05	HCD	QE	xxxx	HCD-m
29	A7	Q20200903_24	HCD	QE	xxxx	HCD-m
30	A8	Q20200903_25	HCD	QE	xxx	HCD-m
31	A9	Q20200903_26	HCD	QE	xxx	HCD-m
32	A10	Q20200903_27	HCD	QE	xxx	HCD-m
33	A11	Q20200903_28	HCD	QE	xxx	HCD-m
34	A12	Q20200903_06	HCD	QE	xx	HCD-m
35	B1	Q20200903_29	HCD	QE	xx	HCD-m
36	B2	Q20200903_30	HCD	QE	xx	HCD-m
37	B3	Q20200903_31	HCD	QE	xx	HCD-m
38	B4	Q20200903_32	HCD	QE	xx	HCD-m
39	B5	Q20200903_04	HCD	QE	xx	HCD-m
40	B6	Q20200903_36	HCD	QE	xx	HCD-m
41	B7	Q20200903_37	HCD	QE	xx	HCD-m
42	B8	Q20200903_38	HCD	QE	xx	HCD-m
43	B9	Q20200903_07	HCD	QE	xx	HCD-m
44	B10	Q20200903_39	HCD	QE	xx	HCD-m
45	B11	Q20200903_40	HCD	QE	x	HCD-m
46	B12	Q20200903_41	HCD	QE		HCD-m
47	C1	Q20200903_42	HCD	QE		HCD-m
48	C2	Q20200903_43	HCD	QE		HCD-m
49	C3	Q20200903_44	HCD	QE		HCD-m
50	C4	Q20200903_45	HCD	QE		HCD-m
51	C5	Q20200903_46	HCD	QE		HCD-m
52	C6	Q20200903_47	HCD	QE		HCD-m

### Sheet: Col vs spy4 S1 pdEtHCD
	Sample Information
	LWAC fractions were collected in a 96-well format fraction collector. Sample (N14_Col/N15 spy4 Forward labeling Experiment 1, S1)
#Number	Fractionation order from High pH HPLC	File Name	Data acquistion	Machine	Fragmentation Mode	HCD Search Method	EtHCD search File renamed as:	EtHCD search Method	Search Peaklists
1	H9	E20200930_15	DDA	Eclipse	Eclipse_HCD_Pd_EtHCD	HCD-m	E20200930_15e	EtHCD-m1/EtHCD-m2	1) total peaklist were split to HCD and EtHCD respectively
2	H10	E20200929_01	DDA	Eclipse	Eclipse_HCD_Pd_EtHCD	HCD-m	E20200929_01e	EtHCD-m1/EtHCD-m2	2) HCD data were 204 filtered and searched
3	H10+H11	E20201009_15	DDA	Eclipse	Eclipse_HCD_Pd_EtHCD	HCD-m	E20201009_15e	EtHCD-m1/EtHCD-m2	3) EtHCD were searched
4	H11	E20200930_16	DDA	Eclipse	Eclipse_HCD_Pd_EtHCD	HCD-m	E20200930_16e	EtHCD-m1/EtHCD-m2
5	H12	E20200929_02	DDA	Eclipse	Eclipse_HCD_Pd_EtHCD	HCD-m	E20200929_02e	EtHCD-m1/EtHCD-m2
6	H12+A1	E20201009_16	DDA	Eclipse	Eclipse_HCD_Pd_EtHCD	HCD-m	E20201009_16e	EtHCD-m1/EtHCD-m2
7	A1	E20200930_17	DDA	Eclipse	Eclipse_HCD_Pd_EtHCD	HCD-m	E20200930_17e	EtHCD-m1/EtHCD-m2
8	A2	E20200929_03	DDA	Eclipse	Eclipse_HCD_Pd_EtHCD	HCD-m	E20200929_03e	EtHCD-m1/EtHCD-m2
9	A2+A3	E20201009_17	DDA	Eclipse	Eclipse_HCD_Pd_EtHCD	HCD-m	E20201009_17e	EtHCD-m1/EtHCD-m2
10	A3	E20200929_06	DDA	Eclipse	Eclipse_HCD_Pd_EtHCD	HCD-m	E20200929_06e	EtHCD-m1/EtHCD-m2
11	A4	E20200929_04	DDA	Eclipse	Eclipse_HCD_Pd_EtHCD	HCD-m	E20200929_04e	EtHCD-m1/EtHCD-m2
12	A5	E20200929_07	DDA	Eclipse	Eclipse_HCD_Pd_EtHCD	HCD-m	E20200929_07e	EtHCD-m1/EtHCD-m2
13	A6	E20200929_05	DDA	Eclipse	Eclipse_HCD_Pd_EtHCD	HCD-m	E20200929_05e	EtHCD-m1/EtHCD-m2
14	A4+A6	E20201009_18	DDA	Eclipse	Eclipse_HCD_Pd_EtHCD	HCD-m	E20201009_18e	EtHCD-m1/EtHCD-m2
15	A7	E20200929_08	DDA	Eclipse	Eclipse_HCD_Pd_EtHCD	HCD-m	E20200929_08e	EtHCD-m1/EtHCD-m2
16	A8	E20201009_19	DDA	Eclipse	Eclipse_HCD_Pd_EtHCD	HCD-m	E20201009_19e	EtHCD-m1/EtHCD-m2
17	A9	E20200929_09	DDA	Eclipse	Eclipse_HCD_Pd_EtHCD	HCD-m	E20200929_09e	EtHCD-m1/EtHCD-m2
18	A7+A9	E20201009_20	DDA	Eclipse	Eclipse_HCD_Pd_EtHCD	HCD-m	E20201009_20e	EtHCD-m1/EtHCD-m2
19	A10	E20200930_18	DDA	Eclipse	Eclipse_HCD_Pd_EtHCD	HCD-m	E20200930_18e	EtHCD-m1/EtHCD-m2
20	A11	E20200930_19	DDA	Eclipse	Eclipse_HCD_Pd_EtHCD	HCD-m	E20200930_19e	EtHCD-m1/EtHCD-m2
21	A10+A11	E20201009_21	DDA	Eclipse	Eclipse_HCD_Pd_EtHCD	HCD-m	E20201009_21e	EtHCD-m1/EtHCD-m2
