## Supplementary Data 1 for "SECRET AGENT O-GlcNAcylates hundreds of proteins involved in diverse cellular processes in Arabidopsis"

Acc..	DB.Peptide sequence	Median.L.H.Int.F1	Median.L.H.Int.F2	Linkage
AT1G01320.1	LSISTTDSGDASR	22.6	4.85	O-GlcNAc
AT1G02080.1	NPGIPTSSSTSTGFVRPAR	96.31494916	40.7	O-GlcNAc
AT1G21630.1	GVLPATQAQGVTSMPSVAAGVR	72.573389	110.6579398	O-GlcNAc
AT1G24300.1	KSESEFYATPPHTEDR	88.01664568	87.08211493	O-GlcNAc
AT1G27430.1	SSGHPSQNFAPYIEQHAAGNFGR	39.1	105.8197498	O-GlcNAc
AT1G29350.1	EVLKQENSEGAQEHQYTFTQSEQGYAYENAK	107.795886	75.24811062	O-GlcNAc
AT1G29350.1	TSNNASSLGGQSISMPEALR	75.83847649	90.8764745	O-GlcNAc
AT1G48110.1	QGRVTSVSAQPVDVVSSSR	5.2	24.6	O-GlcNAc
AT1G48110.1	VTSVSAQPVDVVSSSR	67.46654637	30.6	O-GlcNAc
AT1G49760.1	DSPTSQPVPIVALATR	8.65	121.3275279	O-GlcNAc
AT1G49760.1	DVNTMPGPTQNMLSVPYDVSSGGGVHHR	9.05	124.3225168	O-GlcNAc
AT1G54490.1	SSTGAASGLIDPNGYYR	115.1156302	114.7138132	O-GlcNAc
AT1G55540.1	SVSPPDFVSGPFPSMR	19.7	22.7	O-GlcNAc
AT2G26280.1	SGPSVSQPGAIDYVSAVR	119.7488941	111.2548953	O-GlcNAc
AT2G28290.1	IPSSQAQTQVAVSHSQLTFSPGLTK	114.8278026	75.07360576	O-GlcNAc
AT2G29190.1	LHGGGYVSSGQNLSESR	45.1	107.6184443	O-GlcNAc
AT2G36480.1	TLPISLATDNLLAR	80.90112288	8.76	O-GlcNAc
AT2G36480.1	VSSIASGGSWVGPAK	96.09699231	79.0310899	O-GlcNAc
AT2G41020.1	DGAGAVTSNPEDTSAVSWNR	118.5104252	95.62992899	O-GlcNAc
AT2G42490.1	LVSAAPDTVAVWSDADDQR	109.6595705	70.20127527	O-GlcNAc
AT2G46020.1	HALSTGSFASTSSPR	88.07378727	123.4541256	O-GlcNAc
AT3G05680.1	ISVSRPEMSLIR	43.25	70.40345957	O-GlcNAc
AT3G05680.1	ISVSRPEMSLIREPSISSDR	86.50268124	91.39224368	O-GlcNAc
AT3G06410.1	SDPSLEWTSHGGETAVEAPMWR	57.61877616	78.96722716	O-GlcNAc
AT3G07810.1	SPTPETEGPAPFSYGIGGGVPSSDVSAR	74.69603957	51	O-GlcNAc
AT3G13060.1	EQTVPANNETSASFK	92.5267689	111.8565611	O-GlcNAc
AT3G13060.2	RQPSLPSAGVVAGENEHKPASAALPTDFMK	86.24889139	95.54676982	O-GlcNAc
AT3G13060.2	SSQEAPVVVHPAK	82.55682347	114.2578855	O-GlcNAc
AT3G13460.1	YSDVQRPVSGSGVASSYSK	97.96477988	114.3320167	O-GlcNAc
AT3G16830.1	VSTSAMASSISPAIGK	48.7	108.8048373	O-GlcNAc
AT3G22380.1	HQQQSGSAPAVPVTGAVTATSDPAK	62.92519091	103.1766124	O-GlcNAc
AT3G48050.1	KVEEDVPVSSGISR	47.8	113.1952828	O-GlcNAc
AT3G50370.1	ITTSSTLDLSVPMR	119.3713268	144.4103933	O-GlcNAc
AT3G58630.1	LSLPMSINPVPVAPR	103.6985192	76.32109852	O-GlcNAc
AT3G59290.1	LEKPTITQQQVTSTINMGK	72.40112843	98.52088331	O-GlcNAc
AT3G60240.2	LAVTDDTSSDLPHSTHVLSSTVPLGHSETHK	71.28971275	91.6729065	O-GlcNAc
AT4G01290.1	AMVSDAPGVPLR	107.2417446	96.17035312	O-GlcNAc
AT4G01290.1	IGSSEMLIEGEDVR	64.81826492	23.2	O-GlcNAc
AT4G05150.1	DVPSPYGSTSSAPVMR	93.50911981	123.1069664	O-GlcNAc
AT4G05150.1	EQWFLDALNLGSSAAATAVSNGGSGR	86.96874023	111.8991469	O-GlcNAc
AT4G13350.1	VGEPPKPPVSR	5.7	71.60709783	O-GlcNAc
AT4G17330.1	AVIFSQATLVSPIVVGSPSTSSLDK	84.7491024	53.2	O-GlcNAc
AT4G17330.1	NAWLASQQTSGFDVGSR	83.4267493	117.858518	O-GlcNAc
AT4G17330.1	SLVATPETPLQSRPGKTETPSAGHTNSK	116.6894781	102.9633591	O-GlcNAc
AT4G17330.1	VTPTLEPTSTVVAPAQHSTR	18.5	124.5405678	O-GlcNAc
AT4G22770.1	SNAPSDFHMAPR	99.42369329	84.76391322	O-GlcNAc
AT4G24680.1	FAEPVSETSATWGQHVAPEK	27.5	108.3875081	O-GlcNAc
AT4G26650.1	SDSSGPGWNLGVSVGNNR	93.97582637	79.20113271	O-GlcNAc
AT4G26990.1	VAASSTASVPIQAVK	86.44770834	3.44	O-GlcNAc
AT4G27500.1	MGVEVVNSGGFEVAPAPFEGKPEK	11.7	33.61	O-GlcNAc
AT4G28910.1	APTTEAEASTKPLWVEDESRK	91.98724906	111.2634933	O-GlcNAc
AT4G32551.1	SAAASGQPAGQVLHSTSGGMSPQVQTR	15.5	113.2197337	O-GlcNAc
AT4G32760.1	DQTSHQVASSSSTTSYLPPMKPK	127.3590791	66.83898285	O-GlcNAc
AT5G05970.1	GVSASTVNASSVEQTPNR	142.7553421	120.5633595	O-GlcNAc
AT5G12120.1	STEETHYVTALGDQFK	110.1163853	122.5590723	O-GlcNAc
AT5G18230.1	ISATSAAEVAKR	100.3749234	18.2	O-GlcNAc
AT5G18230.1	KPPSSVADTPLR	96.31494916	122.5773645	O-GlcNAc
AT5G21160.1	NIPTSIPIPTPAVTGQAK	72.573389	90.71730946	O-GlcNAc
AT5G22040.1	DGPNMSRPMATAVYNEGQQGVDSSR	88.01664568	52.98	O-GlcNAc
AT5G42220.1	QAFPGVSFQTSMPR	105.8909025	81.95576112	O-GlcNAc
AT5G42220.1	RGQGSDDRVDVSSAMSQVLESPVLDGLLAGVSR	27.1	26.2	O-GlcNAc
AT5G42950.1	DMSQVNQQVQVPVSHEER	75.83847649	87.08211493	O-GlcNAc
AT5G42950.1	LQPSKDMSQVNQQVQVPVSHEER	43.3	105.8197498	O-GlcNAc
AT5G42950.1	SSPAVSGPLPAWSQPIQK	67.46654637	75.24811062	O-GlcNAc
AT5G51590.1	LGIPTTTQASNISFGGSAEDPK	94.87043212	90.8764745	O-GlcNAc
AT5G53620.1	METAASSVATTR	122.0355901	83.39354691	O-GlcNAc
AT5G58190.1	IVSSGERPVMADNGVQQVSHDDGR	115.1156302	106.8023129	O-GlcNAc
AT5G59710.1	NISSGGLSIPGLSSR	95.23532888	121.3275279	O-GlcNAc
AT5G63120.1	SGAPVGSSQPMDPSAAPYNPR	119.7488941	124.3225168	O-GlcNAc
AT5G64430.1	QVYYTEAPPPQYHGVGLPVTGMSELR	114.8278026	114.7138132	O-GlcNAc
AT5G65410.1	ASTESHETTGTTSTGGGGGFMVVHGGGGSR	101.7869453	90.37582765	O-GlcNAc
AT5G66100.1	NNNTSSSSTSSNVSNAAPLNTR	80.90112288	111.2548953	O-GlcNAc
AT1G04820.1	AVFVDLEPTVIDEVR	0.9595	1.04	Control
AT1G04820.1	SLSIERPTYTNLNR	1.1	1.01	Control
AT1G12900.1	GILDVCDEPLVSVDFR	0.8105	0.912	Control
AT1G13440.1	AGIALSDK	0.803	1.13	Control
AT1G13440.1	VVISAPSK	0.9975	0.923	Control
AT1G42970.1	VVAWYDNEWGYSQR	0.8465	0.909	Control
AT1G79530.1	GASQNIIPSSTGAAK	0.756	1.03	Control
AT2G33210.1	AAVEEGIVPGGGVALLYASK	1.042	1.07	Control
AT3G04120.1	VVISAPSK	0.925	0.991	Control
AT3G12110.1	SYELPDGQVITIGGER	1.26	1.02	Control
AT3G23990.1	LSGGVAVLK	0.75	0.963	Control
AT3G52750.1	ALQAQEGIAALR	0.687	0.986	Control
AT5G09810.1	VAPEEHPVLLTEAPLNPK	1.09	1.07	Control
AT5G42020.1	ITPSWVGFTDSER	0.92	1.05	Control
AT5G62690.1	EILHIQGGQCGNQIGAK	1.023	1.035	Control
